# Competition between hematopoietic stem and progenitor cells controls hematopoietic stem cell compartment size

**DOI:** 10.1101/2021.12.12.472293

**Authors:** Runfeng Miao, Harim Chun, Ana Cordeiro Gomes, Jungmin Choi, João P. Pereira

## Abstract

Cellular competition for limiting hematopoietic factors is a physiologically regulated but poorly understood process. Here, we studied this phenomenon by hampering hematopoietic progenitor access to Leptin receptor^+^ mesenchymal stem/progenitor cells (MSPCs) and endothelial cells (ECs). We show that HSC numbers increased by 2-fold when multipotent and lineage-restricted progenitors failed to respond to CXCL12 produced by MSPCs and ECs. HSCs were qualitatively normal, and HSC expansion only occurred when early hematopoietic progenitors but not differentiated hematopoietic cells lacked CXCR4. Furthermore, the MSPC and EC transcriptomic heterogeneity was remarkably stable, suggesting that it is impervious to dramatic changes in hematopoietic progenitor interactions. Instead, HSC expansion was caused by increased availability of membrane-bound stem cell factor (mSCF) on MSPCs and ECs due to reduced consumption by cKit-expressing hematopoietic progenitors. These studies revealed an intricate homeostatic balance between HSCs and proximal hematopoietic progenitors regulated by cell competition for limited amounts of mSCF.
