## Supplemental Table 2 for "Competition between hematopoietic stem and progenitor cells controls hematopoietic stem cell compartment size"

### Sheet: Sheet1
General hematopoietic:
Ptprc
Ptpn22
Itga4
Gpr183
B-lineage:
Igkc
Igha
Ighm
Ighd
Jchain
Iglv1
Iglv2
Iglv3
Iglc1
Iglc2
Iglc3
Igll1
Rag1
Rag2
Il7r
Vpreb1
Vpreb2
Vpreb3
Cd19
Cd79a
Cd79b
Dntt
T and NK-lineage
Ccr7
Cd3e
Cd2
Gmza
Gmzb
Myeloid-lineage
Il1b
Ccr1
Cxcr2
Siglech
Ccr9
Lair1
Csf3r
trem1
Cd300c
Ciita
Erythroid lineage
Slc4a1
Rhd
Alas2
